# Ultra high-throughput whole-genome methylation sequencing reveals trajectories in precancerous polyps to early colorectal adenocarcinoma

**DOI:** 10.1101/2022.05.30.494076

**Authors:** Hayan Lee, Gat Krieger, Tyson Clark, Aziz Khan, Casey Ryan Hanson, Yizhou Zhu, Nasim Bararpour, Aaron M. Horning, Edward D. Esplin, Stephanie Nevins, Annika K. Weimer, Eti Meiri, Shlomit Gilad, Sima Benjamin, Danit Lebanony, Nika Iremadze, Florian Oberstrass, Ariel Jaimovich, William Greenleaf, James M. Ford, Doron Lipson, Zohar Shipony, Michael P. Snyder

**Author notes:** Contributed equally to this work (Hayan Lee, Gat Krieger).

## Abstract

Aberrant shifts in DNA methylation have long been regarded as an early marker for cancer onset and progression. To chart DNA methylation changes that occur during the transformation from normal healthy colon tissue to malignant colorectal cancer (CRC), we collected over 50 samples from 15 familial adenomatous polyposis (FAP) and non-FAP colorectal cancer patients, and generated 30-70x whole-genome methylation sequencing (WGMS) runs via the novel Ultima Genomics ultra high-throughput sequencing platform. We observed changes in DNA methylation that occur early in the malignant transformation process, in gene promoters and in distal regulatory elements. Among these changes are events of hyper-methylation which are associated with a bivalent “poised” chromatin state at promoters and are CRC-specific. Distal enhancers show nonlinear dynamics, lose methylation in the progression from normal mucosa to dysplastic polyps but regain methylation in the adenocarcinoma state. Enhancers that gain chromatin accessibility in the adenocarcinoma state and are enriched with HOX transcription factor binding sites, a marker of developmental genes. This work demonstrates the feasibility of generating large high quality WGMS data using the Ultima Genomics platform and provides the first detailed view of methylation dynamics during CRC formation and progression in a model case.
