## Supplemental Table 1 for "Ultra high-throughput whole-genome methylation sequencing reveals trajectories in precancerous polyps to early colorectal adenocarcinoma"

### Sheet: Sheet1
Genome	Source	Conversion	Library Prep	Repeat	Average methylation	CpG average coverage	Lambda	pUC19	Number of reads	Percent Duplication	Mapped reads	Mean read length	Insert size average
HG001	SEQC	EM-seq	EM-seq	Rep1	53.9482	11.9376	0.0772473	97.1507	234286883	0.141447	0.99524	150.106	311.5
HG001	SEQC	EM-seq	EM-seq	Rep2	54.4882	15.7561	0.535256	96.7739	168538992	0.038917	0.994565	150.013	294.1
HG001	SEQC	EM-seq	EM-seq	Rep3	54.526	11.7431	0.0938387	98.8159	196322476	0.137091	0.997048	150.326	291.2
HG001	SEQC	EM-seq	EM-seq	Rep4	54.526	13.4863	0.500674	96.7437	170047747	0.035949	0.993941	149.996	291.2
HG001	UG	EM-seq	EM-seq	Rep1	54.5842	39.1968	0.324119	98.3443	642221390	0.167256	0.988382	178.698	nan
HG001	UG	EM-seq	EM-seq	Rep2	54.6954	39.5322	0.477528	98.3948	643802829	0.170994	0.988694	183.46	nan
HG001	UG	EM-seq	EM-seq	Rep3	54.6041	37.7299	0.447446	98.2939	540907336	0.137294	0.989756	187.083	nan
HG001	UG	EM-seq	EM-seq	Rep4	55.2616	40.6364	0.58441	98.1059	607343754	0.160149	0.988722	191.867	nan
HG001	UG	EM-seq	EM-seq	Rep5	55.9719	58.0718	0.29	98.682	1153153180	0.319446	0.99221	275.31	nan
HG002	SEQC	EM-seq	EM-seq	Rep1	67.3595	14.1449	0.0773389	97.0683	199554593	0.137932	0.998589	150.15	326.2
HG002	SEQC	EM-seq	EM-seq	Rep2	67.3531	13.1041	0.0848786	97.0399	201454376	0.144763	0.998927	150.185	407.8
HG002	SEQC	EM-seq	EM-seq	Rep3	68.4248	14.8227	0.240047	96.7295	178905517	0.035829	0.995904	150.001	294.9
HG002	SEQC	EM-seq	EM-seq	Rep4	67.9157	16.0747	0.221842	96.7581	189637092	0.039401	0.995328	150.017	297.2
HG002	UG	EM-seq	EM-seq	Rep1	66.2197	53.1321	0.435178	98.357	720044819	0.178784	0.993317	193.509	nan
HG002	UG	EM-seq	EM-seq	Rep2	66.8335	66.0292	0.227187	98.7776	1329218054	0.335385	0.99579	274.519	nan
HG005	SEQC	EM-seq	EM-seq	Rep1	64.426	43.4906	0.518279	96.6924	226972592	0.041705	0.995315	150.015	326.2
HG005	SEQC	EM-seq	EM-seq	Rep2	64.453	48.9495	0.0766454	96.8218	225339848	0.140114	0.998267	150.106	395.3
HG005	UG	EM-seq	EM-seq	Rep1	65.0957	50.9327	0.755705	98.2591	792265701	0.189309	0.991322	180.138	nan
HG005	UG	EM-seq	EM-seq	Rep2	65.7382	68.2633	0.210918	98.6772	1224893733	0.322068	0.995323	273.248	nan
HG001	SEQC	Bisulfite	Accel-NGS	Rep1	54.813	17.915	2.39656	No Data	210859416	0.118716	0.998839	148.866	251.7
HG001	SEQC	Bisulfite	Accel-NGS	Rep2	55.4657	15.4057	2.39621	No Data	197362053	0.115925	0.999203	148.734	235.4
HG002	SEQC	Bisulfite	Accel-NGS	Rep1	68.2484	27.2639	2.32118	No Data	312782583	0.123402	0.999564	148.971	260.1
HG002	SEQC	Bisulfite	Accel-NGS	Rep2	69.3649	16.8987	2.39233	No Data	209039571	0.110139	0.999539	149.067	232.6
HG005	SEQC	Bisulfite	Accel-NGS	Rep1	70.039	22.2616	2.36183	No Data	254259929	0.108937	0.999267	149.093	238.6
HG005	SEQC	Bisulfite	Accel-NGS	Rep2	65.7057	20.3777	2.38378	No Data	255312241	0.117644	0.999275	149.176	252.8
HG001	SEQC	Bisulfite	True-seq	Rep1	56.3699	12.6999	No Data	No Data	168843331	0.175322	0.999069	121.164	147.1
HG001	SEQC	Bisulfite	True-seq	Rep2	56.1082	14.8678	No Data	No Data	218717763	0.21264	0.999191	121.113	147
HG002	SEQC	Bisulfite	True-seq	Rep1	65.582	13.3005	No Data	No Data	175561187	0.212252	0.999465	122.831	152.4
HG002	SEQC	Bisulfite	True-seq	Rep2	66.9619	20.2815	No Data	No Data	304280880	0.331574	0.99935	121.637	147.1
HG005	SEQC	Bisulfite	True-seq	Rep1	64.2174	22.2737	No Data	No Data	256883521	0.308857	0.999287	120.553	144.7
HG005	SEQC	Bisulfite	True-seq	Rep2	64.7381	17.0162	No Data	No Data	354482826	0.357283	0.999381	120.255	144.4
HG001	SEQC	Bisulfite	SPLAT-seq	Rep1	55.7649	11.6057	No Data	No Data	176785151	0.075315	0.998918	136.573	176.5
HG001	SEQC	Bisulfite	SPLAT-seq	Rep2	55.7955	10.956	No Data	No Data	164280037	0.085417	0.998942	137.007	175.1
HG002	SEQC	Bisulfite	SPLAT-seq	Rep1	68.8781	19.59	No Data	No Data	312479973	0.085062	0.999439	139.523	187.6
HG002	SEQC	Bisulfite	SPLAT-seq	Rep2	68.0468	26.3854	No Data	No Data	400383621	0.093999	0.999469	137.846	178.2
HG005	SEQC	Bisulfite	SPLAT-seq	Rep1	64.8373	29.4839	No Data	No Data	461268797	0.082021	0.999302	139.541	185.8
HG005	SEQC	Bisulfite	SPLAT-seq	Rep2	65.0812	27.1021	No Data	No Data	427486223	0.082787	0.999375	139.588	186.7
HG001	UG	Bisulfite	xGen	Rep2	55.3892	63.253	2.59464	96.9928	577020344	0.215994	0.947865	164.484	nan
HG001	UG	Bisulfite	xGen	Rep1	54.9631	34.0293	2.34441	97.1456	1192358659	0.293117	0.993033	184.585	nan
HG002	UG	Bisulfite	xGen	Rep2	65.9926	69.2318	2.77761	97.2347	686566107	0.233999	0.952488	164.729	nan
HG002	UG	Bisulfite	xGen	Rep1	65.8911	39.949	2.39901	97.2432	1305214210	0.303098	0.996202	182.959	nan
HG005	UG	Bisulfite	xGen	Rep1	64.7345	51.0602	2.21575	97.1814	899642799	0.276907	0.963315	166.006	nan
HG005	UG	Bisulfite	xGen	Rep2	64.6697	78.1409	2.41705	97.034	1519202825	0.332571	0.995554	182.581	nan
